# Adaptive evolution can overwrite initial natural fitness variation only in highest-fitness yeast isolates

**DOI:** 10.1101/2025.10.09.681448

**Authors:** Alexandra N Khristich, Olivia M Ghosh, Jean CC Vila, Shaili Mathur, Abhishek Dutta, Marion Garin, Joseph Schacherer, Dmitri A Petrov

**Author notes:** contributed equally (Alexandra N Khristich, Olivia M Ghosh).

## Abstract

The fitness of an organism determines its likelihood of succeeding in short-term competition, but many other factors can influence its long-term success. In this study, we investigate the relative contribution of initial fitness to a strain’s long-term success in a naturally diverse population. Specifically, we compete a pool of 282 genetically barcoded *S. cerevisiae* isolates for up to 720 generations in six distinct environments. We find that the strains that remain at detectable frequency until the end of the competition uniformly come from the initially fittest top 5% of strains, rendering initial fitness a strong predictor of long-term success. However, small fitness differences among the top strains matter little for their long-term evolutionary fate. Indeed, we often see heterogeneity in the competition outcomes across replicates, suggesting that stochastic, large-effect adaptive mutations overwrite small differences in the initial fitness of the highest fitness strains. In addition, our results hint that evolvability differences might result in certain strains consistently over- or underperforming in the competition. We further demonstrate that the “finalists” of our competition accumulate a diverse spectrum of *de novo* genetic changes: single nucleotide mutations, indels, whole chromosome losses and amplifications, and widespread losses of heterozygosity that occasionally span hundreds of kilobases. Taken together, we show that for a pool of natural strains, high initial fitness is necessary, though not sufficient, to succeed long-term, and that adaptive evolution can drive unexpected outcomes in a long-term competition in a novel environment.
