## Supplemental Table 3 for "Adaptive evolution can overwrite initial natural fitness variation only in highest-fitness yeast isolates"

### Sheet: Sheet1
Strain_id	consensus barcode
AAD	ATAGCCGCGCGCAGTCGTAG
AAK	GGGCACTTAATTCATGGTAC
AAL	TCATCTAAGCACGTAAGTCT
AAM	GAACGGCAGGGTGGCGCGGT
AAP	TAGCAGCGAAGACGATTTCA
AAR	CGGTAGATCTAGTAAGCTGC
ABH	CGACCGTTTTGTTGCGAGTA
ABV	GACATGGTTGCGCTATCTGG
ACI	GAAAATGGTAATAGCGTATC
ACN	CAGTGTGCGTATTAACCACT
ADK	GTGGATTTTCTGAGTGAATA
ADP	AGAACTGTTCTTGGTTCCTG
ADV	ATTTCTGGGGTTTAGCCGAG
AEA	ACGTTTGTGAGCACATCGGT
AEC	ACGCGAGCGGTCGTGGGTTT
AEG	TTAACGCGTTCCTGCTTAAT
AEL	ATTGTTGTGCGCTGCGGTCT
AEQ	TTTGGCTTAGCATTAGGGGC
AER	TTCGTAGGATTTGGCCAGCG
AFC	CTGTCACAGTTGTCTGCCTA
AFE	TCTAAGATGCAGTTGGCCAG
AFF	AGTAGCGGGAAAATGTTCTT
AFP	CAAGTGTTTTTAGTCGGTGG
AFR	TCGTCTGTAGCAGGTATACT
AGE	ACGGGGTTGTCAACTCTTAT
AGF	GGGCTGTAATAAGGGATTTT
AGM	GATGCTTCTACCTACAACGT
AGS	TGACCTCGTTCTGCTCGGAA
AHC	GTTCTCAGTACTGCACAGCG
AHQ	AAACGTAGAGGTTTTACCTG
AII	AACGCCCAATTCATGAAATG
AII	AACGCCCAATTCAT
AIL	TGTTACATCGTCTCCTACAG
AIM	TAGACGGGTTCGATCTTCAG
AIR	TCTCATTCGACGACGGGCGC
AKB	CGTTGGAGCAGTCTGTTACC
AKD	CTTTACCCTATAGGAGATAT
AKE	GCGACGAGGTCGTTACGGCC
AKM	TGGAGCAAACAGGTACAGTG
AKN	GTTTAGTGGGATATCAGCGC
AKS	GTTTTCAAGCGGTGCTTATT
ALB	TATCTTTTTCTCATTACATA
ALG	GGTATGTATTCTCTAAGCGG
ALH	ACTACGCGTTGAATCTGATA
ALK	GTTGAATTTAGTTTCCGATG
ALN	TGATTTATGGCACATCTCTA
ALR	ATTAGCTTTTGTACTGGCTT
AMA	CTACCTATTCCTCCCATTTT
AMI	TTAGGACGTGTCACGATCCA
AML	ATGGAGGGTGGTGGTAAAGC
AMN	GTGTGCCCTTCGCCAGGATG
AMQ	GTTTGTGTTCCATCGCAAGC
AMR	TCTGGGTTGGATGAGCGTGC
AMS	GCTTTGACAAGGGTTCATAT
AMT	GTTTTCAACGGTTAGCCCTC
ANC	GGTGCTATTCAGTCGGTACG
ANF	CAACGGGTGGCTTAGCATTG
ANH	CTCGGGAACGAATGTCGTTT
ANK	TCTGACTTCGAGGATTTAGC
ANT	GTGAGCCTGCTGTGCCGACG
APC	GCGGCGCGCCACTTACATCT
APK	CAGTGCACATACCACGCAAC
APL	TGGGAGAGTGGGCAGTTTGG
APM	TGATCTAGAGCGAGAAACTG
APN	TTGATCGGACGTTCGAAACA
APT	CTACCAGGGGGTCTGATTGG
AQB	ACACCTACCTTACTTTATGG
AQC	AATATGTGTAATTTTAGGAA
AQD	ACACTTTTAGAGATCTTGTG
AQE	TGTGGGCTAGTGGCCCTGGC
AQI	TATTTTGCTTCGCCCAGAGG
AQR	GCTGTGGGTTAACCTGCATC
ARB	TTTATAGTTCAATCTTGTTA
ARE	ACCTGATTGCGGCTTTTCTA
ARI	CAAGTACTGTGAAAGTAGAA
ARN	CGGGCTTCATTCGTGTGAAC
ARP	CGGAAACGCGGAGCTTCCCA
ARQ	TACGGGCCAGTTTCTTTCTC
ARS	CGCTGGTGTCCGTATGTAGT
ART	ACTATCCGGGCAAATTCGAG
ASA	TGGTGGCAATAAGGATATTT
ASC	CAAGGTCCGCGGGGTTCCGA
ASH	TGATACGCAGATGTGCAAAG
ASM	GGCACGCGCAGCTAGTGCTT
ASP	GCTCCGCTATTTACACATGT
ASS	AACTCTTTGGGTTGTGCCCT
AST	ATTTATTAGTCATGGGGGG
ASV	CTGAGGGCAGTGGTTGAGCA
ATA	TTCTGTACCTCACGCATCCG
ATM	GCGGCGAGGGATCCAGTTAG
ATP	ATAGTTAGTGCGTTACAACT
ATQ	ACTGTTAGTGTGTGTCTGGC
ATR	GCTTGATGCGGTTTGGATAA
AVI	TCTTAACTGTGGCGCCAGTG
BAC	TAGGCTCAAACGATCCCGCG
BAG	CAGTTTCACTTTATGTGAGT
BAH	TGTGTTGTTTGGGTTGTTTC
BAK	GACTATTTGTTACGTCAACC
BAM	TACGGGGTGCTGTGTTTATA
BAN	AGGAGCAATTTTCTATTTGG
BAS	TGAAGTGGCTCTTTGGTTCC
BAT	GGGCGTTACACATTCATGAT
BBE	TAATGGGGGGGGTCGTGTAG
BBH	CGGCCAGCGTTGTGTTCGCG
BBI	GCTGTTTAGGTGTGAGGCGT
BBK	TTGTGCACACGCAACGGCAC
BBM	GTCCAGGCACGTTCGGCTAT
BBP	GCGCGTAGACCTACTAGCGT
BBR	GGTTCACATAGGGCGCCAGT
BBV	GTCTGCGTAAGTAGTGCTTT
BCR	CGATCATGACAACTGCCGTT
BCS	CTTCCGTCGTTTTCGTTTAC
BDA	CTCATGAAGGCAGCGTAGTG
BDC	CCGCAGGATATACAAAAACA
BDD	GGTGGGCTCTAGAAGGGTCC
BDF	ATATGTCTTGTGCGTTCAGC
BDH	CGCCTGAGCTACCTCAAAGT
BDI	GAAGCGGGTAACAGTGGGGA
BDL	CTAGATTTCGTCTGTAAAGA
BDM	CAAGATTATTGGTGTTGTCG
BEF	ATCGGGAGTTAGCAATCCGA
BEM	GCGAGTAACGGGCCGAATAC
BEP	TCTCAACCATAATTAGCTTC
BEQ	CTGTTTCTCAGTCACCGCCG
BER	CTCTGAGATTACATTAGTTG
BER	TACATTAGTTGG
BES	TGTGGTAATCTGCTAGGCTG
BFB	TATCTAGTCGGTGTTGGGCC
BFD	GCTAGTGCACCGCATTTTTC
BFG	CTGTTAGTTCTTAAGACGCG
BFN	ACTGGCGGCTGGGACGGCGC
BFP	CCTTGCGGATCGTGTTATTA
BGB	GGGGTACGAAGCCCGCACAT
BGG	GAAGCAAGAGGTCCCTGTCT
BGI	ACACCGCAAGTCTGTAAGGT
BGK	GTATTTCATTATAGCGCTTC
BGP	ATGGAAGGCGATTATTTTAT
BGQ	TTGCTGTGCGCAGGCTCGGT
BGT	AATCTTGGTTTCCGTGCGGC
BHK	AAGGGCTAGCTTCTAAGCGG
BHM	CTAAACCTGGGCGCGCGGAC
BHP	CTGTAGTATATTGCTCTAAG
BHT	GCACGATGTCAGGCGCTCAG
BHT	GTCAGGCGCTCA
BHV	ACCATAGTAATGATCTTGC
BIB	ATTTGTACAACTTAAGAGCT
BIC	TTGTTAGGACGATCGACTAC
BID	CCCATCAGAGGTCTTGATAT
BIE	CTAGTCTTTAGCAAGACGTC
BIF	ATTAGTATTGCTGTTGTCAT
BIF	CAGATATTAGTATTGCTGTT
BIG	AACATTCCCAGGAGTCAGCG
BII	CTTTTGGTTGTATTATATGC
BIL	AAGCGATCTGAGAGCCGATC
BIM	GGCATCCGAGTTCGGAAACG
BIN	CAGGCCGTGATCTCGAAACG
BIQ	GCAGTGTAGAAAGATTCTCT
BIQ	GTAGAAAGATTCTC
BIR	TTTTGCTGTAGTGTGATCTA
BIS	TAATTCCCTACGACGTAAG
BIT	CGTCATGCACACATGGTTGC
BKC	AGTATGCTTAATCCAAGAAG
BKI	CTTAACGCTACCTCTCTGTT
BKK	TATGATTGTGGAGTGCAACT
BKN	CTGCAACCCACTATATTGCG
BKQ	TGGCTTAGTCTTCAAAATCG
BLA	TGTGTGAGCTCACAGCAGCA
BLB	CGTGTCCGGGTTGGTTAGTT
BLD	GGTTAGGGAGGAAGTACGTA
BLF	CCTTGTGGTATCTGTTGCCA
BLM	ATGTCAACATCGACGTAAAT
BLN	GAAAGGCTTGTGAGTTCGAG
BLQ	CAGATGTTCATCATGGCCTG
BLR	TCGGGACTTTGTCTTTTCGA
BMB	CCTGTTATATGTGCACTGGA
BMB	TCCCAGCAGTAGGCGCGCTA
BMD	CAGAAGCGTTAACTGCGGTT
BMG	GTGTAGCCCGGGTTGTCAGT
BMI	CTTCAGCAACTTATGCTCTC
BMM	AAATCTTGTTAGGAATTTCC
BNC	GTAAATCTCGTATAGATGTT
BNE	GCGGTGAGGAGGGGTGAGGT
BNF	GAATCTGCATTACTTCCGCA
BNG	GGTCTGGGATGCTTGCGTTA
BNH	GAGTTTATAAAACAACCGCT
BNL	AGGATGCCAAGCGCCCGCCG
BNQ	CGTTAGCACAATGATACATT
BPC	TGGATGGGGCGTATTGGGTG
BPF	AATCACTTCCCGAAACGAGC
BPG	GGCGGTAGTATTCTACTTCA
BPH	AGGCTGGTAGAGAGTACGGT
BPK	GGAGCCCCCCGGCGTTGCCA
BPL	GTCGTGGGGTCCTGGGTCGA
BPM	GGGGGTTCGTTTGATGCAAG
BPR	CGTTGCCGTCGTGATCGTGA
BPT	CTTTGCATTACACGAGAGAT
BPT	CAGATCTTTGCATTACACGA
BPV	TATAGCGGTGCACG
BPV	CAGATTATAGCGGTGCACGG
BQB	GTGCAGCGGGATGCCTCTAT
BQG	TTGCTGGCCGGTTGCCAAGA
BQI	CTTGTCCACGTTAATCGCGG
BQM	CTCTTCCATGCTAAGAAGGT
BQN	ACTCTATTTTAGGAAGCCCT
BQQ	TACTTTGACGTGTGTGGATG
BQT	TGGTGCTAACATTCCGCGTG
BRM	AACTTGTCCGAACTTGACTC
BRP	CTCACCTTCGAATTTCTGGC
BSB	GATCGGGATCGGGCTGCGCG
BSC	ATTGAGGCACTTGATTCGCG
BSD	CAATCGGCCAGGTAATCGGT
BSE	TCGACGTATAAATGCTATAG
BSI	ATGGTTTGGTTGGAAGTCAT
BSK	TTTTTGAGCATTTAGTTCCG
BSN	TAGTACCCATGCCCGCCTTT
BTD	GACAGTGGAGGTGCTTAGAA
BTE	TTTTAAGCTACCTTATGGGA
BTG	GGTCTGGGGGTGTTGATGTG
BTT	GCATTCCGGTGCTTCGCGAG
BTV	AACCGGCGCTCTTGGTTGTA
BVA	TTCAGGGGATAGTTCAAGAG
BVD	GGATTGGCAGGTAATCTGTT
BVF	ATTCGCGTCGAGTGTACTTT
BVH	AATATTTATTGCTAATCCTT
CAA	AAAGAGACATGTGTTGGCGC
CAD	CTTGCTGTTCCGTCCGTTGC
CAM	GTTTAACTTTTATGGTGCAC
CBD	AATTTAGGCCAGGCTGTCGT
CBE	GATATACGTTCGTTCTGCGC
CCD	CCTTGGGGTGCCCGTTCAAG
CCH	GTGTTCGTTCTG
CCL	GTAGGGTTCTGTTGGAGTCC
CCN	TATATAGGATGAGGTCCCGC
CCP	AAGGACATTCTATCCT
CCR	AAAATACTAAAGCTTGCATA
CCS	TAACTTAAAGGCACTCAATC
CCV	GCTTGGGTCATACAACGACG
CDA	GGAGTGGGTGAGGGCTCGCGGTGTTT
CDC	CAAGGCTCCCTTACCATGGG
CDD	GGCTGTAGTAAAGTTCTATT
CDL	GATTGGTCTTGGCTCTTCGG
CDM	TTCTAGACCTTGCACCCAAT
CDN	TCCACGTCCTGTTTTCTGCA
CDQ	AAAGCTCTCCCCCTGTCTAT
CDS	GCTTAGGTAGGGAGTTTGGG
CDV	TTTGCCAGACGCTGATAATT
CEC	AGTTCAGTTTCGTCTGCGGT
CEI	CATCGGGCGATTGGTCAGTA
CEN.PK	TAAATTTGATTGATCGTGCGC
CET	AGGTCGCGAGATACTGCCTT
CFF	ACTGTCTTTTGTACGGGGGG
CFN	ATAATACTGAAGTTTTATTT
CFP	CTGCAGAGTTATGGCTAGCT
CFP	TTATGGCTAGCT
CFQ	CGATGGAGTCTGCAAGTGTC
CFV	AACATTTGTCTGGAAAGTAC
CGB	ACAGTCGGTAATAATGCACT
CGH	GAACGGATGTGCGCGGTGGC
CGK	AATCTGTAGGGGCTCGGGGC
CHA	CGACAGCGTGCGTTCGCTTA
CHE	GTCGCAATATATCCATTGAT
CHF	GACAGGCGCGTCTTTTCCAT
CHG	GCATGTTAAGCCATAGACTC
CHH	GGCGGTGCCTGGTATTTATG
CHI	AGCCAGTTAAGTGAAAATTT
CHL	CTGGGGGGAGCGATACGTTC
CHM	TCGGGTGGATGGTCCCTTTT
CHS	TTTTTGAGACGCTTGGGAAC
CID	AATAATTGGCCCTATTTAGC
CIE	GGTGAAGGCATTGCACTGCG
CIK	AATCGGACTAAAGCACGGCG
CIM	TTTGTGGATGGGTCGATTGG
CIN	TGGTGAGGGGCTGGGCTGGT
CIP	GTTGCATGATTCCACCTAGC
CIQ	AACCTAGTCCACTTCCTCTC
CIT	CATGGGACGTCAAAGCAGAA
CIV	TGCTTGGTCTGTCGCTGGCT
CKB	CCACATCGTGTCAGACCCTTG
CKD	ACACCGTTAGTTTGGTGCTG
CKE	GAATGGGTTCTCAGGCGTTA
CKG	CAAGCAAATATCCTTCTAAT
CKI	GTTCGGCACAGGGTGAGGTT
CKK	GTTCGCAATGACATTCGTCT
CKP	CCTCATCTGGAGTCGAGCTA
CKT	TAATGAAACCCCATGCGACT
CLB	TGTTTTGGCTAACCATACAT
CLB	CAGATTGTTTTGGCTAACCA
CLC	CATTGCTTCGCTAGCGTCCG
CLD	CTCCTTTTAGGGGTCCCACA
CLG	AAACCGGATATGGTTCTTTC
CLM	TTTGGGACTATTGCCGAGTG
CLP	ATAGGCGCGGGGAGCGGTGA
CLQ	GACGCGACGTTCGT
CLQ	CAGATGACGCGACGTTCGTG
CLS	GTTGTGTCGGGGAAGCCAGA
CMB	ACGCGGAATTGGCCGTGCTA
CMG	TGACGGAGGCGTAGGCCATA
CML	TGAGTTCTTGTGTTGTGCGT
CML	CCGATTCAATGAGTGTTTCA
CMN	GTTGGCGTGGGGGTCGTCGT
CMP	TTGGAATTTTCTATGTAAAA
CMQ	ACTCTCCGGTTGGAGCTAGA
CMS	ACCGCGGTGTAGCTGAAAGG
CMT	GTGGGACATTTTGCCGTTCC
CNB	GCCTCTACCAAATTGTCGTG
CNG	AACTGGGTCTTGGGTGTATT
CNQ	ACGTACGGGGATGTGCGTGT
CNS	ATAGGAAACTAGCTTGCCTT
CPA	ATTATGCCAGGTGGCTTAGC
CPE	TCGCGAGTGTAGTGAGGTGT
CPI	GACCGATGAAATACCTATGT
CPM	GATAGCGATGCTCAATTCTA
CQA	GCTTAGGCGATAGAAGAATG
CQA	TGAGAGATAATTTAGTAGGG
CQB	GGTGTCCCTCGTGTGGGGAA
CQC	TGGAAAAGTCAGCTCCTGTT
CQD	GTGTTGAAGTGTATGCAAGT
CQF	ACGGGCTATGGTGTATTCGT
CQH	ACTTTGCCTTGTTGTTGCAG
CQM	GCGTTCGGCACGTTTCTTTG
CQN	CTTCACAGTGAATTTGCTAG
CQQ	TTCGGCGTCATAAGGACTAT
CQS	TTATATTTTTCGATTAAGGT
CRA	CGTCTTGAAGGCATACGAAG
CRB	GTAAGGTATGGGCTGTAGTA
CRD	AGTATCACGTCAGCCTTATG
CRG	CTGGCTCTGGTGCAGTCCTC
JLE	AGGTTGCGCTGTGTCCGCTT
JLF	TACTTTCAGGTTGCTCGTTT
JLH	GGTTCGAGCTCGTGTTGTTG
JLM	GCCTTTTGTGGGCGTTTCGC
JLQ	ACACTGCGAAAAAGTTTTCT
JLS	GGACCTTTTTGCATGACGCT
JLY	AAGGATAAGGGTGAGGAGTA
RM-11	TTTGTGGTTGGAGGGTGCAG
unkown10	GTTCTTTTTATGAGGGGGCA
unkown11	ATTTACATAGCTCGTGATTT
unkown2	TGGGTTTACTCAGGGACTCG
unkown3	TGTTGGATTGGAGTGGTGGT
unkown4	GCCGAGGGTAGTTTCGTGGT
unkown6	TTCGGGCCCGGTAGCCGGGG
unkown8	GGAGCATACCCGCGTAATCT
unkown9	ATGCAATTCCTATTAGCTCG
unkown9	TCCTATTAGCTC
YAG	TTGCCCTGCGTAAGAATCGG
YAP	GCCGGGGGTTTGTCCTGGGT
YAP	TCGTAACTGTTGTAGGCTTG
YAQ	ACTCGTTGGCAGAGCAGCAA
YAR	GAATCAGCTTCAAGCTCTGA
YAT	TGATCTATAGTGCGTTTTAA
YAU	TTGTGNGGGGATATGCTGGA
YAV	TTACTTTAGTCGTAGTAGAC
YAZ	CTTTCGGGAGTGAGCTTCCG
YBA	TAAGAGTTTTGTCTGTCTGC
YBB	GCTTTAGAACGAGAGGTTAG
YBF	AGGTCGGACTCGCCTTGGAA
YBF	GATCATATCTTTGCAGGACT
YBH	GAGTTAATGCATTTGCTACA
YBM	AAACGTTGGCATTTAGGGTT
YBN	TTTCGAAACTTTTTAGTTAG
YBO	TAACGCTAGAAACGTATGGG
YBS	CAGAGTATTTTAGGTTCGAA
YBW	TGGTTCGTTGCCGGGCTCGG
YBY	GAGTTTCATTGAGGTCTGTC
YCD	CGGCGAGGTCTTTGGTGTTG
YCF	TTGGTCTGTAAAAGGAGCTG
YCG	ACTATGTTAATCTAAACGAT
YCH	TGGATCGTAATGGGAGAAAC
YCK	TCGACGTATAAATGCTATA
YCN	TAATGTCACGTTTACAGCCG
YCO	CATACTCTGGTGCGCGCTAG
YCP	CATTCATCGATGCATGGGTT
YCQ	TAGGTATAATGTTAACACAA
YCR	GTGAACTGACGTTGTGACAT
YCT	CAGAGGTTTATCTCACACAG
YCT	GTTTATCTCACACA
YCU	TTAAATCATGCGCCTGGCCC
YDB	TAGCAAGAGGTCGGTGTAAA
YDC	AGGTTGGCTCTGTCGAGTGG
YDF	GAGGTCTTTATCACTTAGGA
YDO	CTGCTAGCCGGGGGATTTTG
YJS157	CGCTGGCACCAGCTTCGTTT
YJS202	TACGTTACGTCCGGTATTGA
YJS252	AAGAGTCCCCGTGTTGTACT
YJS358	CTGTTATTAAAGAGGCATAA
YJS532	CTAACTTCTCTCAACGGTAC
YJS54-1	TGGTTCGTTACAAGAACTGT
YJS759	ATTGTGACTTGGAACCCGAG

### Sheet: Sheet2
BMB	303	BC_P4	TCCCAGCAGTAGGCGCGCTA	none	FALSE	FALSE	2	FALSE	0.0738354	FALSE	found	FALSE	none	none	need to sequence
BMB	516	BC_P6	CCTGTTATATGTGCACTGGA	none	FALSE	FALSE	2	FALSE	0.0464155	FALSE	found	FALSE	no_upstream/downstream	N/A	need to resequence
AML	8	BC_P1	ATGGAGGGTGGTGGTAAAGC	none	FALSE	FALSE	3	FALSE	0.0949615	FALSE	found	FALSE	GCNNNGGTTGCGCTTTCGGG	8	unknown barcode
AQI	10	BC_P1	TATTTTGCTTCGCCCAGAGG	trunkated downstream sequence by 5, mutation in the downstream primer region	FALSE	FALSE	2	FALSE	0.120916	FALSE	found	FALSE	TATTTTGCTTCGCCCAGAGGGA	N/A	PERFECT MATCH
BIL	33	BC_P1	AAN(G)CGATCTGAGAGCCGATC	none	FALSE	FALSE	2	FALSE	0.132011	FALSE	found	FALSE	GCNNAGGTTGGGCTTTCGGG	8	unknown barcode
BVF	47	BC_P1	ATTCGCGTCGAGTGTACTTT	none	FALSE	FALSE	2	FALSE	0.129716	FALSE	found	FALSE	GACATGGTTGCGCTTTCGGG	10	unknown barcode
YCR	53	BC_P1	GTGAACTGACGTTGTGACAT	none	FALSE	FALSE	2	FALSE	0.151632	FALSE	found	FALSE	GCTNAGGTTGGGCTTTCGGG	9	unknown barcode
CCP	55	BC_P1	AAGGACATTCTATCCT	none	FALSE	FALSE	2	FALSE	0.13314	FALSE	found	FALSE	GCNNNGGTTGCGCTTTCGGG	5	unknown barcode
AEL	104	BC_P2	ATTGTTGTGCGCTGCGGTCT	none	FALSE	FALSE	2	FALSE	0.134659	FALSE	found	FALSE	no_upstream/downstream	N/A	need to resequence
AQB	111	BC_P2	ACACCTACCTTACTTTATGG	none	FALSE	FALSE	2	FALSE	0.156117	FALSE	found	FALSE	GACNTGGTTGCGCTTTCGGG	8	unknown barcode
YCT	129	BC_P2	GTTTATCTCACACA	14 bp	FALSE	FALSE	2	FALSE	0.113737	FALSE	found	FALSE	no_upstream/downstream	N/A	need to resequence
BQQ	194	BC_P3	TACTTTGACGTGTGTGGATG	none	FALSE	FALSE	2	FALSE	0.111844	FALSE	found	FALSE	no_upstream/downstream	N/A	need to resequence
CDQ	209	BC_P3	AAAGCTCTCCCCCTGTCTAT	none	FALSE	FALSE	2	FALSE	0.11033	FALSE	found	FALSE	TACTACCCATGCCCGCCTTT	13	unknown barcode
BGB	211	BC_P3	GGGGTACGAAGCCCGCACAT	none	FALSE	FALSE	2	FALSE	0.0236949	FALSE	found	FALSE	GACTTTTTATTACGTCCTTG	10	unknown barcode
CMT	243	BC_P3	GTGGGACATTTTGCCGTTCC	none	FALSE	FALSE	2	FALSE	0.0875586	FALSE	found	FALSE	no_upstream/downstream	N/A	need to resequence
BMD	255	BC_P3	CAGAAGCGTTAACTGCGGTT	none	FALSE	FALSE	2	FALSE	0.122425	FALSE	found	FALSE	no_upstream/downstream	N/A	need to resequence
CMS	274	BC_P3	ACCGCGGTGTAGCTGAAAGG	none	FALSE	FALSE	2	FALSE	0.113115	FALSE	found	FALSE	TATTTCTTATGCCCTCCCCG	10	unknown barcode
APN	284	BC_P3	TTGATCGGACGTTCGAAACA	none	FALSE	FALSE	3	FALSE	0.081401	FALSE	found	FALSE	TAGTACCCGTGCCCGCCTTT	11	unknown barcode
CFN	304	BC_P4	ATAATACTGAAGTTTTATTT	none	FALSE	FALSE	4	FALSE	0.0871463	FALSE	found	FALSE	none	none	need to sequence
BQI	317	BC_P4	CTTGTCCACGTTAATCGCGG	none	FALSE	FALSE	2	FALSE	0.0840008	FALSE	found	FALSE	GACATGGTTGCGCTATCTGG	59	OTHER STRAIN	ABV	281
BLQ	320	BC_P4	CAGATGTTCATCATGGCCTG	none	FALSE	FALSE	2	FALSE	0.0384846	FALSE	found	FALSE	GACATGGTTGCGCTATCTGG	39	OTHER STRAIN	ABV	281
ATA	321	BC_P4	TTCTGTACCTCACGCATCCG	none	FALSE	FALSE	2	FALSE	0.0662015	FALSE	found	FALSE	no_upstream/downstream	N/A	need to resequence
CDC	326	BC_P4	CAAGGCTCCCTTACCATGGG	none	FALSE	FALSE	2	FALSE	0.0835512	FALSE	found	FALSE	CAAGGCTCCCTTACCATGGG	49	PERFECT MATCH
ASC	327	BC_P4	CAAGGTCCGCGGGGTTCCGA	none	FALSE	FALSE	3	FALSE	0.069242	FALSE	found	FALSE	GACATGGTTGCGCTATCTGG	11	OTHER STRAIN	ABV	281
YJS252	329	BC_P4	AAGAGTCCCCGTGTTGTACT	none	FALSE	FALSE	2	FALSE	0.0951187	FALSE	found	FALSE	CACTGGGTGGCTCTGTCTGG	10	unknown barcode
YJS358	330	BC_P4	CTGTTATTAAAGAGGCATAA	none	FALSE	FALSE	2	FALSE	0.111661	FALSE	found	FALSE	GACATGGTTGCGCTATCTGG	27	OTHER STRAIN	ABV	281
BVH	345	BC_P4	AATATTTATTGCTAATCCTT	none	FALSE	FALSE	2	FALSE	0.06116	FALSE	found	FALSE	none	none	need to sequence
CHH	372	BC_P4	GGCGGTGCCTGGTATTTATG	none	FALSE	FALSE	2	FALSE	0.0832086	FALSE	found	FALSE	GACATGGTTGGGCTATCTGG	12	unknown barcode
BBR	400	BC_P5	GGTTCACATAGGGCGCCAGT	none	FALSE	FALSE	2	FALSE	0.110827	FALSE	found	FALSE	no_upstream/downstream	N/A	need to resequence
BDF	402	BC_P5	ATATGTCTTGTGCGTTCAGC	none	FALSE	FALSE	2	FALSE	0.0530665	FALSE	found	FALSE	no_upstream/downstream	N/A	need to resequence
BTE	452	BC_P5	TTTTAAGCTACCTTATGGGA	none	FALSE	FALSE	4	FALSE	0.0960058	FALSE	found	FALSE	GACCTGGTTGCTCCNTCTGG	9	unknown barcode
BGI	502	BC_P6	ACACCGCAAGTCTGTAAGGT	none	FALSE	FALSE	2	FALSE	0.103691	FALSE	found	FALSE	GACTTGGTTGCGCTATCTGG	11	unknown barcode
YAU	509	BC_P6	TTGTGNGGGGATATGCTGGA	none	FALSE	FALSE	2	FALSE	0.0429304	FALSE	found	FALSE	no_upstream/downstream	N/A	need to resequence
BPL	531	BC_P6	GTCGTGGGGTCCTGGGTCGA	none	FALSE	FALSE	2	FALSE	0.0960558	FALSE	found	FALSE	GACATGGTTGCGCTATCTGG	10	OTHER STRAIN	ABV	281
AEE	19	BC_P1	TAGTATTGGCTATGTGTCTG	none	FALSE	FALSE	3	FALSE	0.137008	FALSE	missing	FALSE	GACATGGTTGGGCTTTTGGG	10	unknown barcode
YBZ	28	BC_P1	GACCCTCTTGTTTAACGCTC	none	FALSE	FALSE	2	FALSE	0.166446	FALSE	missing	FALSE	GCTTAGGTTGCGCTTTTGGG	10	unknown barcode
CGT	34	BC_P1	GTTCACGGAGTACGATTCCA	none	FALSE	FALSE	2	FALSE	0.130045	FALSE	missing	FALSE	GCCNNGGTTGGGCTTTTGGG	6	unknown barcode
AKI	102	BC_P2	GTGCATGTTTGTCACGCTTG	none	FALSE	FALSE	2	FALSE	0.121937	FALSE	missing	FALSE	GACATGGTTGCGCTTTCGGG	12	unknown barcode
BLE	126	BC_P2	ATACCAATCGTAGCACATCC	none	FALSE	FALSE	2	FALSE	0.136165	FALSE	missing	FALSE	GCCATGGTTGGGCTTTTGGG	10	unknown barcode
AKT	128	BC_P2	CTCCAGTATATCACAGTTGG	none	FALSE	FALSE	2	FALSE	0.137048	FALSE	missing	FALSE	GCTTAGGTTGGGCTTTCGGG	10	unknown barcode
ARA	181	BC_P2	CGATCTGTGTGGTAGAAAGT	none	FALSE	FALSE	4	FALSE	0.130754	FALSE	missing	FALSE	GACANGGTTGCGCTATCGGG	8	unknown barcode
BFE	183	BC_P2	ATAAACGCCCATGCCCTTCA	none	FALSE	FALSE	4	FALSE	0.0908947	FALSE	missing	FALSE	GCCANGGTTGGGCTTTCGGG	8	unknown barcode
YDE	239	BC_P3	TGCTCTTTTTCATCATCTTA	none	FALSE	FALSE	2	FALSE	0.102057	FALSE	missing	FALSE	TGCTCTTTTTCATCATCTTA	24	PERFECT MATCH
BTL	259	BC_P3	GGTTAGCAAAGTGATGTGGT	none	FALSE	FALSE	2	FALSE	0.130019	FALSE	missing	FALSE	GGGTGCCCTTGCCCTCCTTG	10	unknown barcode
BTA	277	BC_P3	AAGGATATGATAAACAGGAG	none	FALSE	FALSE	3	FALSE	0.107903	FALSE	missing	FALSE	no_upstream/downstream	N/A	need to resequence
AFN	286	BC_P3	AATAACCAAAAAATTTAAGT	none	FALSE	FALSE	1	FALSE	0.146371	FALSE	missing	FALSE	AATGTTGTGGTGTGTCTGTG	10	unknown barcode
CDP	302	BC_P4	CAATTCAGGACGCAATGGTC	none	FALSE	FALSE	2	FALSE	0.0994833	FALSE	missing	FALSE	none	none	need to sequence
BGM	306	BC_P4	CGCGAGGACTAGTTTGCATT	none	FALSE	FALSE	2	FALSE	0.0511131	FALSE	missing	FALSE	GACATGGTTGCGCTATCTGG	20	OTHER STRAIN	ABV	281
BNK	307	BC_P4	TTTAGAAAAGGGCCGTATTG	none	FALSE	FALSE	2	FALSE	0.034388	FALSE	missing	FALSE	GACATGGTTGCGCTATCTGG	28	OTHER STRAIN	ABV	281
BAD	310	BC_P4	ATGGCGTATAATTGAGCTTG	none	FALSE	FALSE	3	FALSE	0.0770452	FALSE	missing	FALSE	no_upstream/downstream	N/A	need to resequence
ANN	311	BC_P4	CATGCACTCAGGGTTAGCGA	none	FALSE	FALSE	2	FALSE	0.107793	FALSE	missing	FALSE	no_upstream/downstream	N/A	need to resequence
ATC	315	BC_P4	TAGTCTGCTACCAATGGGTT	none	FALSE	FALSE	2	FALSE	0.0394436	FALSE	missing	FALSE	GACATGGTTGCGCTATCTGG	34	OTHER STRAIN	ABV	281
BQC	318	BC_P4	GCTTGTTTCNG/CTATGAANG/ATTC	G/C; G/A het peak	FALSE	FALSE	2	FALSE	0.09593	FALSE	missing	FALSE	GACATGGTTGCGCTATCTGG	19	OTHER STRAIN	ABV	281
CQL	324	BC_P4	AGCTACTTACGTAGTGATGC	mutation upstream	FALSE	FALSE	2	FALSE	0.109292	FALSE	missing	FALSE	GACATGGTTGCGCTATCTGG	N/A	OTHER STRAIN	ABV	281
BKE	325	BC_P4	CCAGTTGGGAATTATGTTTG	none	FALSE	FALSE	2	FALSE	0.0954104	FALSE	missing	FALSE	GACATGGTTGCGCTATCTGG	18	OTHER STRAIN	ABV	281
YJS754	331	BC_P4	GTAGTAGGGGGATTAATAGA	none	FALSE	FALSE	2	FALSE	0.113162	FALSE	missing	FALSE	none	none	need to sequence
AFS	334	BC_P4	CAGCACGAGGTCGATGTAAA	none	FALSE	FALSE	2	FALSE	0.0837464	FALSE	missing	FALSE	none	none	need to sequence
BIA	338	BC_P4	AACTACGCACTCTAGAGTAA	none	FALSE	FALSE	2	FALSE	0.0469855	FALSE	missing	FALSE	GACATGGTTGCTCTCTCTGG	11	unknown barcode
BSA	342	BC_P4	CCGCTGTGCTTATACTCAGC	none	FALSE	FALSE	2	FALSE	0.111065	FALSE	missing	FALSE	none	none	need to sequence
YCL	421	BC_P5	ATTGATTGTGCTATACAAGA	none	FALSE	FALSE	2	FALSE	0.091737	FALSE	missing	FALSE	none	none	need to sequence
ABL	474	BC_P5	TATAGCGTGGCATTACGGAA	none	FALSE	FALSE	1	FALSE	0.110389	FALSE	missing	FALSE	GGCANGNTTGGGCTATTTGG	9	unknown barcode
CAC	507	BC_P6	CGCCGGGTCACCCGGCCAGC	none	FALSE	FALSE	2	FALSE	0.0510767	FALSE	missing	FALSE	no_upstream/downstream	N/A	need to resequence
CHP	510	BC_P6	ATCCCTTTATTGGAGTGGTG	none	FALSE	FALSE	2	FALSE	0.103781	FALSE	missing	FALSE	no_upstream/downstream	N/A	need to resequence
CCG	518	BC_P6	CTTTTAGGTATATTAGCTCG	none	FALSE	FALSE	2	FALSE	0.0913621	FALSE	missing	FALSE	GACATGGTTGCNCTATCTGG	9	unknown barcode
BKH	521	BC_P6	AGGGGGGGACTCG	none	FALSE	FALSE	2	FALSE	0.085465	FALSE	missing	FALSE	GGCNNGGTTGCGCGGACTGG	8	unknown barcode
CCC	532	BC_P6	GTGATTGGTGACCGATTGAT	none	FALSE	FALSE	2	FALSE	0.066196	FALSE	missing	FALSE	none	none	need to sequence
YJS775	537	BC_P6	TTGATTTGTGTGTAGGTTTT	none	FALSE	FALSE	2	FALSE	0.0932863	FALSE	missing	FALSE	no_upstream/downstream	N/A	need to resequence
