## Supplemental Table 5 for "Adaptive evolution can overwrite initial natural fitness variation only in highest-fitness yeast isolates"

### Sheet: Sheet1
evolution media	strain background	# independent replicates sequenced	# isolates sequenced
M3	AMA	17	47
M3	BEP	2	6
M3	BFB	7	10
M3	CGB	1	1
M3-5GLU	AMA	10	50
M3-5GLU	BEP	8	26
M3-5GLU	BFB	5	10
SC-SDS	BIE	9	9
SC-HU	CCD	5	10
SC-HU	CMP	8	17
SC-HU	CMQ	11	16
