## Supplemental Table 1 for "Adaptive evolution can overwrite initial natural fitness variation only in highest-fitness yeast isolates"

### Sheet: Sheet1
Primer name	Primer sequence	purpose
SK168	TAAAGACATCGCAAACGTCACGGCTAACTCTTACGTTATGTGCGCAGATNNNNNNNNNNNNNNNNNNNNcgacatggaggcccagaatac	cloning of the barcodes
SK169	ACACATTTTAGCAGATGCGCGCACCTGCGTTGTTACCACAACTCTTATGANNNNNNNNNNNNNNNNNNNNtggatggcggcgttagtatc	cloning of the barcodes
SK144	CTTTAAAATGCTTTCTGAAAACACG	cloning of the barcodes
SK145	CTGCAGCGAGGAGCCGTAAT	cloning of the barcodes
NF1	TCGTCGGCAGCGTCAGATGTGTATAAGAGACAGcgatgtGACTATTCTGATGGCTAACGG	1st step PCR for amplicon sequencing
NF2	TCGTCGGCAGCGTCAGATGTGTATAAGAGACAGacagtgGACTATTCTGATGGCTAACGG	1st step PCR for amplicon sequencing
NF3	TCGTCGGCAGCGTCAGATGTGTATAAGAGACAGtgaccaGACTATTCTGATGGCTAACGG	1st step PCR for amplicon sequencing
NF4	TCGTCGGCAGCGTCAGATGTGTATAAGAGACAGgccaatGACTATTCTGATGGCTAACGG	1st step PCR for amplicon sequencing
NF5	TCGTCGGCAGCGTCAGATGTGTATAAGAGACAGatcacgGACTATTCTGATGGCTAACGG	1st step PCR for amplicon sequencing
NF6	TCGTCGGCAGCGTCAGATGTGTATAAGAGACAGcagatcGACTATTCTGATGGCTAACGG	1st step PCR for amplicon sequencing
NF7	TCGTCGGCAGCGTCAGATGTGTATAAGAGACAGggctacGACTATTCTGATGGCTAACGG	1st step PCR for amplicon sequencing
NF8	TCGTCGGCAGCGTCAGATGTGTATAAGAGACAGtagcttGACTATTCTGATGGCTAACGG	1st step PCR for amplicon sequencing
NF9	TCGTCGGCAGCGTCAGATGTGTATAAGAGACAGttaggcGACTATTCTGATGGCTAACGG	1st step PCR for amplicon sequencing
NF10	TCGTCGGCAGCGTCAGATGTGTATAAGAGACAGacttgaGACTATTCTGATGGCTAACGG	1st step PCR for amplicon sequencing
NF11	TCGTCGGCAGCGTCAGATGTGTATAAGAGACAGgatcagGACTATTCTGATGGCTAACGG	1st step PCR for amplicon sequencing
NF12	TCGTCGGCAGCGTCAGATGTGTATAAGAGACAGcttgtaGACTATTCTGATGGCTAACGG	1st step PCR for amplicon sequencing
NF13	TCGTCGGCAGCGTCAGATGTGTATAAGAGACAGcataatgaGACTATTCTGATGGCTAACGG	1st step PCR for amplicon sequencing
NF14	TCGTCGGCAGCGTCAGATGTGTATAAGAGACAGcactccggGACTATTCTGATGGCTAACGG	1st step PCR for amplicon sequencing
NF15	TCGTCGGCAGCGTCAGATGTGTATAAGAGACAGtgattacaGACTATTCTGATGGCTAACGG	1st step PCR for amplicon sequencing
NF16	TCGTCGGCAGCGTCAGATGTGTATAAGAGACAGatcacaccGACTATTCTGATGGCTAACGG	1st step PCR for amplicon sequencing
NF17	TCGTCGGCAGCGTCAGATGTGTATAAGAGACAGcaaacgcgGACTATTCTGATGGCTAACGG	1st step PCR for amplicon sequencing
NF18	TCGTCGGCAGCGTCAGATGTGTATAAGAGACAGacaaaccgGACTATTCTGATGGCTAACGG	1st step PCR for amplicon sequencing
NF19	TCGTCGGCAGCGTCAGATGTGTATAAGAGACAGcccgtcacGACTATTCTGATGGCTAACGG	1st step PCR for amplicon sequencing
NF20	TCGTCGGCAGCGTCAGATGTGTATAAGAGACAGagaccgtgGACTATTCTGATGGCTAACGG	1st step PCR for amplicon sequencing
NF21	TCGTCGGCAGCGTCAGATGTGTATAAGAGACAGcgcgttacGACTATTCTGATGGCTAACGG	1st step PCR for amplicon sequencing
NF22	TCGTCGGCAGCGTCAGATGTGTATAAGAGACAGgatataatGACTATTCTGATGGCTAACGG	1st step PCR for amplicon sequencing
NF23	TCGTCGGCAGCGTCAGATGTGTATAAGAGACAGagcaaatcGACTATTCTGATGGCTAACGG	1st step PCR for amplicon sequencing
NF24	TCGTCGGCAGCGTCAGATGTGTATAAGAGACAGccggccgcGACTATTCTGATGGCTAACGG	1st step PCR for amplicon sequencing
NR1	GTCTCGTGGGCTCGGAGATGTGTATAAGAGACAGtatatacgcGCACGTCAAGACTGTCAAG	1st step PCR for amplicon sequencing
NR2	GTCTCGTGGGCTCGGAGATGTGTATAAGAGACAGcgctctatcGCACGTCAAGACTGTCAAG	1st step PCR for amplicon sequencing
NR3	GTCTCGTGGGCTCGGAGATGTGTATAAGAGACAGgagacgtctGCACGTCAAGACTGTCAAG	1st step PCR for amplicon sequencing
NR4	GTCTCGTGGGCTCGGAGATGTGTATAAGAGACAGatactgcgtGCACGTCAAGACTGTCAAG	1st step PCR for amplicon sequencing
NR5	GTCTCGTGGGCTCGGAGATGTGTATAAGAGACAGactagcagaGCACGTCAAGACTGTCAAG	1st step PCR for amplicon sequencing
NR6	GTCTCGTGGGCTCGGAGATGTGTATAAGAGACAGtgagctagcGCACGTCAAGACTGTCAAG	1st step PCR for amplicon sequencing
NR7	GTCTCGTGGGCTCGGAGATGTGTATAAGAGACAGctgctactcGCACGTCAAGACTGTCAAG	1st step PCR for amplicon sequencing
NR8	GTCTCGTGGGCTCGGAGATGTGTATAAGAGACAGgcgtacgcaGCACGTCAAGACTGTCAAG	1st step PCR for amplicon sequencing
NR9	GTCTCGTGGGCTCGGAGATGTGTATAAGAGACAGcgggtctagtgGCACGTCAAGACTGTCAAG	1st step PCR for amplicon sequencing
NR10	GTCTCGTGGGCTCGGAGATGTGTATAAGAGACAGtccgatgcaaaGCACGTCAAGACTGTCAAG	1st step PCR for amplicon sequencing
NR11	GTCTCGTGGGCTCGGAGATGTGTATAAGAGACAGaaccgcttaccGCACGTCAAGACTGTCAAG	1st step PCR for amplicon sequencing
NR12	GTCTCGTGGGCTCGGAGATGTGTATAAGAGACAGcagcccaaccaGCACGTCAAGACTGTCAAG	1st step PCR for amplicon sequencing
NR13	GTCTCGTGGGCTCGGAGATGTGTATAAGAGACAGttacgattggtGCACGTCAAGACTGTCAAG	1st step PCR for amplicon sequencing
NR14	GTCTCGTGGGCTCGGAGATGTGTATAAGAGACAGatagtacatcaGCACGTCAAGACTGTCAAG	1st step PCR for amplicon sequencing
NR15	GTCTCGTGGGCTCGGAGATGTGTATAAGAGACAGcggataactagGCACGTCAAGACTGTCAAG	1st step PCR for amplicon sequencing
NR16	GTCTCGTGGGCTCGGAGATGTGTATAAGAGACAGatctcctaaccGCACGTCAAGACTGTCAAG	1st step PCR for amplicon sequencing
NR17	GTCTCGTGGGCTCGGAGATGTGTATAAGAGACAGctttctaatagGCACGTCAAGACTGTCAAG	1st step PCR for amplicon sequencing
NR18	GTCTCGTGGGCTCGGAGATGTGTATAAGAGACAGctgaacagtctGCACGTCAAGACTGTCAAG	1st step PCR for amplicon sequencing
NR19	GTCTCGTGGGCTCGGAGATGTGTATAAGAGACAGgcttctactgcGCACGTCAAGACTGTCAAG	1st step PCR for amplicon sequencing
NR20	GTCTCGTGGGCTCGGAGATGTGTATAAGAGACAGgtcgaggcgagGCACGTCAAGACTGTCAAG	1st step PCR for amplicon sequencing
NR21	GTCTCGTGGGCTCGGAGATGTGTATAAGAGACAGgtgtgcgaaagGCACGTCAAGACTGTCAAG	1st step PCR for amplicon sequencing
NR22	GTCTCGTGGGCTCGGAGATGTGTATAAGAGACAGactatttccctGCACGTCAAGACTGTCAAG	1st step PCR for amplicon sequencing
NR23	GTCTCGTGGGCTCGGAGATGTGTATAAGAGACAGtccgggatccgGCACGTCAAGACTGTCAAG	1st step PCR for amplicon sequencing
NR24	GTCTCGTGGGCTCGGAGATGTGTATAAGAGACAGttgccggtcgaGCACGTCAAGACTGTCAAG	1st step PCR for amplicon sequencing
JV_P2_For	CCTCATAAGCAGCAATCAATTCTATCTATACTTTAAAATGcttgtctgtaagcggatg	cloning of the GFP-labeled strain
JV_P2_Rev	TTTATTACATACAACTTTTTAAACTAATATACACATTTTAagcctatggaaaaacgccag	cloning of the GFP-labeled strain
JV_P3_For	TGTCACCAAGGCCATGTCTTCT	cloning of the GFP-labeled strain
JV_P3_Rev	GGAAGCGTTCAACTAGCAGACC	cloning of the GFP-labeled strain
SK18	accctgttatccctagcccg	cloning of the pRCC-N9 plasmid
SK67	tggagagtgggcttagccg	cloning of the pRCC-N9 plasmid
SK72	ctcactctgcttagagaaggagtgccaggccggctaagcccactctccacacgacgttgtaaaacgacgg	cloning of the pRCC-N9 plasmid
SK73	ggcggagcctatggaaaaacgccagcaacgcgggctagggataacagggtttcgcctcatcatttacgcg	cloning of the pRCC-N9 plasmid
