## Supplemental Table 4 for "Adaptive evolution can overwrite initial natural fitness variation only in highest-fitness yeast isolates"

### Sheet: Sheet1
Isolates heterozygosity among heterozygous regions. Data adopted from Peter et al., 2018.
Standardized_name	# SNPs	SNPs.kb-1	# homozygous SNPs	# heterozygous SNPs	proportion of heterozygous SNPs	heterozygous SNPs per kb of heterozygous regions	ratio.snp.het.snp.total_per_kb
AMA	47184	3.91	38474	8710	0.184596	0.81	0.21
BEP	44797	3.71	40566	4231	0.0944483	1.04	0.28
BFB	46371	3.84	38639	7732	0.166742	0.84	0.22
BIE	81539	6.75	25951	55588	0.681735	5.05	0.75
CMP	66125	5.47	66125	0	0	NA	NA
CMQ	67256	5.57	67256	0	0	NA	NA
