## Supplemental Table 2 for "Adaptive evolution can overwrite initial natural fitness variation only in highest-fitness yeast isolates"

### Sheet: Sheet1
Strain	Parent strain	Barcode
SKY135	GSY145	CTCGTGCTGGGTATGCCGGAC
SKY136	GSY145	TCAAAAGTACCGTATTAACAC
SKY137	GSY145	TACTTACAAGCAAAACCTATC
SKY138	GSY145	CGCGAGTACCTTTTATCGTTC
SKY139	GSY145	TCAGTTTACGCTGGTACGGTC
SKY140	GSY145	ATGTCCCTCGGATGTTCTCAC
SKY141	GSY145	TTTCTTTGATGTTTGTAGCTC
SKY142	GSY145	GCCTGGTAACAGTGGTAACTC
SKY143	GSY145	CTATGTATGCGTTAGTCGAGC
SKY145	GSY145	AAAATCTTTAATGGCCAGTAC
SKY146	GSY145	CCTAAGCCGGTCGAACGTAGC
SKY147	GSY145	AGCTAATGATCTTAAATTTAC
SKY148	GSY145	CATTACTGAATCATCTTATCC
